# Aromatic amino acid biosynthesis by a *Lotus* Aldolase impacts root hair development and symbiotic associations

**DOI:** 10.1101/2022.10.13.511206

**Authors:** Jesús Montiel, Euan K. James, Ivette García-Soto, Dugald Reid, Selene Napsucialy-Mendivil, Joseph G. Dubrovsky, Luis Cárdenas, Jens Stougaard

## Abstract

- Legume roots can be symbiotically colonized by arbuscular mycorrhizal (AM) fungi and nitrogen-fixing bacteria. In *Lotus japonicus*, the latter occurs intracellularly by the cognate rhizobial partner *Mesorhizobium loti* or intercellularly with the *Agrobacterium pusense* IRBG74 strain. Although these symbiotic programs show distinctive cellular and transcriptome signatures, some molecular components are shared.
- In this study, we demonstrate that *Aldolase1*, the first enzyme in the biosynthetic pathway of aromatic amino acids (AAA), plays a critical role in root hair development and for AM and rhizobial symbioses in *Lotus*.
- Two homozygous mutants affected in *Aldolase1* (*ald1*-1 and *ald1*-2) show drastic alterations in the root hair morphology, associated with a progressive disruption of the actin cytoskeleton. The altered root hair structure was prevented by chemical and genetic complementation.
- Both *ald1*-1 and *ald1*-2 show significant reductions in rhizobial infection (intracellular and intercellular), nodule organogenesis and AM colonization. RNAseq analysis of *ald1*-2 roots suggested that these phenotypes are associated with downregulation of several cell wall related genes, and with an attenuated symbiotic signalling. This work provides robust evidence that links AAA metabolism to root hair development and successful symbiotic associations.
