## Supplementary material for "Aromatic amino acid biosynthesis by a *Lotus* Aldolase impacts root hair development and symbiotic associations": Table S1

### Sheet: Aldolase sequences
	Species	Gene ID	Gene name	Protein Sequence
Chloropyte	Volvox carteri	Vocar.0001s1356.1.p	-	MKLQMSQPQALRARPRAGALRALPRRHTVSVSAVASEPRLVVPSSLQGGSSWSPNSWRSKPALQQPEYQDQAEVVKACEEIARMPPLIFAGECRTLQERLAKAATGEAFVLFGGDCAEAFSQFSANRIRDLYRLLLQMSTVLAFGGGVPIVKLGRIAGQFAKPRSAPTETINGVTLPAYRGDIINGPEFTPEARRCDPWRLVRAYNQSAATLNLLRGFSYGGYAGLSRVSQWNLDFMKNTAEGHAYMDIAKRVDEAIQFMIACGMDTNMPFMRETEFYTCHECLLLDYEEALTRMDSTTDRWYGCSSHFLWCGERTRQLDHAHVEFMRGVNNPIGVKVSDKMDPNDIVTLIAMLNPSNKPGRLSIIVRMGARKLREKMPALIEAVQRSGQVVTWVCDPM…
Embryophyte	Marchantia polymorpha	Mapoly0008s0188.1.p	-	MAMAGVAAGGVGALTLPRAGAGSNKRLASSRGGLRGVRLVAAGKNGGVGEVVKVDGLCVSAVHAIEPSVEAIEAPQSHRKTWKVDSWKQKKALQLPMYPDAEELARVTEALADYPPLVFAGEARNLEEKLGEAALGKAFLLQGGDCAESFKEFNANNIRDTFRVLLQMGVVLMFGGQMPVVKLGRMAGQFAKPRSANDETFDGVSLPAYRGDIINGDVFDEKSRIPDPHRMVRAYSQAAATLNLLRAFATGGYAAMQRVTQWNLDFMHNEQGDRYRELANRVDEALGFMSACGLTLDHPIMKSTEFWTSHECLLLPYEQALTREDSTSGLFYDCSAHFLWIGERTRQLDGAHVEFLKGVSNPIGVKVSDKMDPAELVRLCEILNPSNKPGRLTVIVRMG…
Monocots	Oryza sativa	Os07g42960.1	-	MALATNSAAVSGGAAAAASSAPQPRLAATFLPMRRRTVSAVHAADPAKSNGPVQAAAKASSPSTVAAPEKKPVGLGKWTVDSWKAKKALQLPEYPSQEELDSVLKTIETFPPVVFAGEARHLEERLADAAMGRAFVLQGGDCAESFKEFNANNIRDTFRILLQMGAVLMFGGQMPVVKVGRMAGQFAKPRSDSFEERDGVKLPSYRGDNINGDTFDEKSRVPDPQRMIRAYAQSVATLNLLRAFATGGYAAMQRVTQWNLDFMDHSEQGDRYRELAHRVDEALGFMTAAGLTVDHPIMTTTDFWTSHECLLLPYEQSLTREDSTSGLFYDCSAHMLWVGERTRQLDGAHVEFLRGVANPLGIKVSDKMNPRDLVKLIEILNPSNKPGRITIITRMGAEN…
		Os03g27230.1	-	MSLATSSSMAGGAAVVPRSATATTASAFVTMKRRATAVRAVHAAEPSKNPPVGVPSAAKTSSPSVAAPEKAPVAAAPAPVAPAPAATKQVAPARWAVDSWRTKKALQLPEYPNAAELEAVLKTIEAFPPIVFAGEARHLEERLADAAMGRAFLLQGGDCAESFKEFNGNNIRDTFRVLLQMSAVLTFGGQMPVIKVGRMAGQFAKPRSEAFEERDGVKLPSYRGDNINGDAFNEKSRIPDPQRMVRAYAQSAATLNLLRAFATGGYAAMQRVTQWNLDFTQHSEQGDRYRELAHRVDEALGFMSAAGLTVDHPLMTSTDFWTSHECLLLPYEQSLTRQDSTTGHFYDCSAHMLWVGERTRQLDGAHVEFLRGVANPLGIKVSDKMNPTELVKLIEILNP…
		Os08g37790.1	-	MPLAPCPSPPLPSSPWPARAPRRGGLLRARAVRAAPRPPSKWSLGSWRSLTALQQPEYPDKAELDEVLRTVEAFPPIVFAGEARKLEERLAEAAVGRAFLLQGGDCAESFKEFNANNIRDTFRVLLQMSVVLMFGGQMPIIKVGRMAGQFAKPRSDGFEERDGVKLPSYRGDNINGDSFDEKSRLPDPHRMIRAYSQSAATLNLLRAFATGGYAAMQRVTQWNLDFTEHSEQGDRYMELAHRVDEALGFMAAAGLTMDHPIMTTTEFWTSHECLLLPYEQALTREDSTSGLYYDCSAHFLWVGERTRQLDCAHVEFLRGIANPLGIKVSDKMDPKELVKLIDILNPQNKPGRITIITRMGPENMRVKLPHLIRAVRGAGQIVTWVTDPMHGNTMKAPCG…
		Os10g41480.1	-	MTCHSAMAALTVGHAAIVHATTRLEDARSTGRRRRRRGMITVRAAAAATSGWEPGSWRARPARQIPEYPDAAALEGAERELASFPPLVFAGEARKLEERLGDAAMGRAFLLQGGDCAESFKEFAANNIRDTFRLMLQMAVVLTFGGQMPTIKVGRMAGQFAKPRSNPTETIDGVTLPSYRGDIINSDGFDEKSRAPDPERLIRAYSQSASTLNLLRGFAHGGYADLQRVTQWNLDFLRDSTQGDRYMELSERVHDAIGFMVAAGLTPQHPIMTTAEFWTSHECLHLPYEQALTRVDSISGLYYDCSAHMLWVGERTRQLDGAHVEFLRGISNPLGVKVSDKLEPSELVKLCEILNPHNKPGRLTIITRMGAENTRVKLPHMIRAVRQAGLIVTWVSDPM…
	Sorgum bicolor	Sobic.002G379600.1.p	-	MALATNSAAAAAAAAAVSGGASSQPRRAAVFLPLKRRTISAIHAADPSKNNGPAVPAAAAAKSSASAVATPEKKPAAPGKWAVDSWKSKKALQLPEYPNQEELDTVLKTIETFPPVVFAGEARHLEERMAEAAMGRAFVLQGGDCAESFKEFHANNIRDTFRILLQMGAVLMFGGQVPVVKVGRMAGQFAKPRSEPFEERDGVKLPSYRGDNVNGDDFTEKSRVPDPQRMIRAYAQSVATLNLLRAFATGGYAAMQRVTQWNLDFMDHSEQGDRYRELAHRVDEALGFMTAAGLTVDHPIMTTTDFWTSHECLLLPYEQALTREDSTSGLFYDCSAHMLWVGERTRQLDGAHVEFLRGVANPLGIKVSDKMNPSDLVKLIEILNPSNKPGRITIITRMG…
		Sobic.001G351000.1.p	-	MALSTNAAAAAAAISGGSASASQPARRTPSSLLPLTRRRRAVVRAVHAAEPSKNPGVVVPAAAKASSPTTVAPENDAAPAPAPARAPAKWAVDSWRTKKALQLPEYPNPAELEAVLKTIEAFPPIVFAGEARHLEERLADAAMGRAFLLQGGDCAESFKEFNSNNIRDTFRVLLQMSAVLMFGAQMPVVKVGRMAGQFAKPRSDPFEVRDGVKLPSYRGDNINGEAFDEKSRVPDPQRMIRAYAQSAATLNLLRAFATGGYAAMQRVTQWNLDFTEHSEQGDRYRELAHRVDEALGFMSAAGLTPDHPLTTTTEFWTSHECLLLPYEQALTRQDSTSGLFYDCSAHMLWVGERTRQLDGAHVEFLRGIANPLGIKVSDKMNPSDLVKLIDILNPTNKPG…
		Sobic.007G225700.1.p	-	MPLAPSTPALPPNPALPSPCRGQGRGRPGRGALLRARAVRAAPRPPSQWSVGSWRGRPALQQPEYPDKADLNEVLRTVEAFPPIVFAGEARTLEERLAEAAVGRAFLLQGGDCAESFKEFNANNIRDTFRVLLQMSVVLMFGGQMPVVKVGRMAGQFAKPRSDGFEERDGVKLPSYRGDNINGDAFDEKSRLPDPHRMISAYSQSAATLNLLRAFATGGYAAMQRVTQWNLDFTEHSEQGDRYMELAHRVDEALGFMSAAGLTLDHPIMTTTEFWTSHECLLLPYEQALTREDSTSGLYYDCSAHFLWVGERTRQLDGAHVEFLRGIANPLGIKVSDKMDPAELVRLIDILNPENRAGRITIIARMGPENMRVKLPHLIRAVRGAGQIVTWVTDPMHGN…
		Sobic.001G294500.1.p	-	MAPLATAPPPTPHAPRSLVPRVRPRRGLTAVRAASQGRTTDGWTPGSWRARPARQIPEYPDTAALEATERTLAEFPPLVFTGEVRKLEERLGEAAMGRAFLLQGGDCAESFREFNAQKIRDTFRLILQMAVVLTFGGQMPTIKVGRMGGQFAKPRSNPTETVDGVTLPSYRGDIINDQAFDEKSRVPDPERLIRAYTQSASTLNLLRAFAHGGFADLQRVTQWNLDFLRHSTQGDRYLELSQRVHEAIGFMVAAGLTPQHPIMTTAELWTSHESLHLPYEQALTREDSISGRYYDCSAHMLWVGERTRQLDGAHVEFLRGISNPLGIKVSDKLDPSELVKLCETLNPHNKPGRLTIITRMGAENMRVKLPQMIRAVRQAGMIVTWVSDPMHGNTISAPC…
Dicots (non-legumes)	Arabidopsis thaliana	AT1G22410.1	-	MALMNGSMNLSSVKSSMINHRQPNFSSAVSRPTSFRISAVQTDPKTPAASSASAATTTPATLTKPVGVNVGKGKWAPESWRTKKALQQPDYPDLAALEAVLETIEAFPPIVFAGEARLLEERLGQAAMGEAFLLQGGDCAESFKEFNANNIRDTFRILLQMGAVLMFGGQVPVVKVGRMAGQFAKPRSDSFEEKDGVKLPSYRGDNINGDAFDSKSRIPDPQRMIRAYCQSAATLNLLRAFATGGYAAMQRVTQWNLDFTERSEQGDRYRELANRVDEALGFMHAAGLTLDHPIMQTTDFWTSHECLLLPYEQSLTRLDSTSGLYYDCSAHMIWVGERTRQLDGAHVEFLRGVANPLGIKVSDKMDPKELVKLIEILNADNKPGRITIITRMGAENMRV…
		AT4G39980.1	-	MALSNASSLSTRSIYGGDLSHRPSNRQSSFTFHPAVNTKPKSVNLVTAVHAAEPARNAVSVKESVASSSSGALKWTPESWKLKKALQLPDYPNANELESVLKTIEAFPPIVFAGEARNLEERLADAAVGKAFLLQGGDCAESFKEFNATNIRDTFRVLLQMSIVLTFGGQVPVIKVGRMAGQFAKPRSDAFEEKDGVKLPSYKGDNINGDTFDEKSRIPDPNRMIRAYTQSAATLNLLRAFATGGYAAIQRVTQWNLDFVEQSEQADRYQELANRVDEALGFMSACGLGTDHPLMTTTDFYTSHECLLLPYEQSLTRLDSTSGLYYDCSAHMVWCGERTRQLDGAHVEFLRGIANPLGIKVSNKMDPFELVKLVEILNPNNKPGRITVIVRMGAENMRV…
		AT4G33510.1	-	MVTLNASSPLTTKSFLPYRHAPRRPISFSPVFAVHSTDPKKSTQSASASVKWSLESWKSKKALQLPDYPDQKDVDSVLQTLSSFPPIVFAGEARKLEDKLGQAAMGQAFMLQGGDCAESFKEFNANNIRDTFRVLLQMGVVLMFGGQLPVIKVGRMAGQFAKPRSDPFEEKDGVKLPSYRGDNINGDAFDEKSRIPDPHRMVRAYTQSVATLNLLRAFATGGYAAMQRVSQWNLDFTQHSEQGDRYRELANRVDEALGFMGAAGLTSAHPIMTTTEFWTSHECLLLPYEQALTREDSTSGLYYDCSAHMLWVGERTRQLDGAHVEFLRGIANPLGIKVSDKMVPSELVKLIEILNPQNKPGRITVIVRMGAENMRVKLPNLIRAVRGAGQIVTWVSDPM…
	Solanum lycopersicum	Solyc04g074480.3.1	-	MALSTNTTTNSLLSNKSLLQNQPLLSSPSKNAFFSNKSTKTVRFVQPIAAVHSSDSNKNPIVSDKPSKSSPPAATATTAPAPAVTKTEWAVDSWKSKKALQLPEYPDQEELRSVLKTIDEFPPIVFAGEARSLEERLGEAAMGRAFLLQGGDCAESFKEFNANNIRDTFRILLQMGAVLMFGGQMPVIKVGRMAGQFAKPRSDSFEEKDGVKLPSYRGDNVNGDAFDVKSRTPDPQRLIRAYCQSAATLNLLRAFATGGYAAMQRINQWNLDFTEHSEQGDRYRELASRVDEALGFMTAAGLTMDHPIMKTTEFWTSHECLLLPYEQSLTRRDSTSGLHYDCSAHFLWVGERTRQLDGAHVEFLRGIANPLGIKVSDKMDPSALVKLIEILNPQNKAGR…
		Solyc11g009080.2.1	-	MALSNTLSLSSSKSLVQSHLLHNPTPQPRFSLFPTTQHGRRHPISAVHAAEPSKTAVKQGKWSLDSWKTKKALQLPEYPDEKELESVLKTLEMNPPLVFAGEARSLEEKLGEAALGKAFLLQGGDCAESFKEFNANNIRDTFRILLQMSVVLMFGGQVPVIKVGRMAGQFAKPRSDPFEEINGVKLPSYKGDNINGDTFDEKSRIPDPHRLIRAYMQSAATLNLLRAFATGGYAAMQRVTEWNLDFVENSEQGDRYQELAHRVDEALGFMAAAGLTVDHPIMSTTDFWTSHECLLLPYEQALTREDSTSGLFYDCSAHMVWVGERTRQLDGAHVEFLRGVANPLGIKVSQKMDPKELIKLIDILNPANKPGRITVIVRMGAENMRVKLSHLVRAVRGAG…
		Solyc01g105420.4.1	-	MALTAATAGGNRGGSALPNSCLQAPKPAPLQKPIFFSSFPKITIPSNSKIKPRIKPISAVQSPPSTTAKTAQNPEGKWSLESWKSKPASQLPEYPDKVKLESVLETLSTYPPIVFAGEARNLEEKLGEAALGNAFLLQGGDCAESFKEFSANNIRDTFRVILQMGVVLMFGGQMPVIKVGRMAGQFAKPRSDPFEEKDGVKLPSYRGDNVNGDTFDEISRIPDPHRMIRAYTQSVATLNLLRAFATGGYAAMQRVNEWNLDFTDRSEQGDRYRELAHRVDETMGFMTAAGLTVDHPIMTTTDFWTSHECLLLPYEQALTREDSTSGLYYDCSAHMIWVGERTRQLDGAHVEFLRGIANPLGIKVSHKMDPNELVKLIDILNPQNRPGRITVIARMGADN…
		Solyc01g105383.1.1	-	MAGQFAKPRSDPFEEKDGVKLPSYRGDNVNGDTFDEISRIPDPHRMIRAYTQSVATLNLLRAFATGGYAAMQRVNEWNLDFTDRSEQGDRYRELAHRVDETMGFMTAAGLTVDHPIMTTTDFWTSHECLLLPYEQALTREDSTSGLYYDCSAHMIWVGERTRQLDGAHVEFLRGIANPLGIKVSHKMDPNELVKLIDILNPQNRPGRITVIARMGADNMRVKLPHLIRAIRGAGQIVTWVSDPMHGNTTKAPCGLKTRSFDSIRAEVRAFFDVHDQEGSYPGGVHLEMTGQNVTECVGGSQTITYNDLSSRYHTHCDPRLNASQALNLPLLLRSASGKEDWVLSLGFRKPILLPFH
	Solanum tuberosum	S.tuberosum_400053664	-	MALSSTSTTNSLLSNKSLVQNQPLLPSPLKNAFFSNNSTKTIRFVQPISAVHSSDSNKNPIVSDKPSKSSPPAATATTAPAPAVTKTEWAVDSWKSKKALQLPEYPNQEELRSVLKTIDEFPPIVFAGEARSLEERLGEAAMGRAFLLQGGDCAESFKEFNANNIRDTFRILLQMGAVLMFGGQMPVIKVGRMAGQFAKPRSDSFEEKDGVKLPSYRGDNVNGDAFDVKSRTPDPQRLIRAYCQSAATLNLLRAFATGGYAAMQRINQWNLDFTEHSEQGDRYRELASRVDEALGFMTAAGLTMDHPIMKTTEFWTSHECLLLPYEQSLTRRDSTSGLYYDCSAHFLWVGERTRQLDGAHVEFLRGIANPLGIKVSDKMDPSALVKLIEILNPQNKAGR…
		S.tuberosum_400022208	-	MALAAATGGGNRGGSALPNSCLQAPKSSPLQKPIFFSSFPKITTPSNSKIKPRIKPISAVQSPPSTTAKTAQNPEGKWSLESWKSKPASQLPEYPDKVKLESVLDTLSTYPPIVFAGEARNLEEKLGEAALGNAFLLQGGDCAESFKEFSANNIRDTFRVILQMGVVLMFGGQMPVIKVGRMAGQFAKPRSDPFEEKDGVKLPSYRGDNVNGDTFDEKSRIPDPHRMIRAYTQSVATLNLLRAFATGGYAAMQRVNEWNLDFTDRSEQGDRYRELAHRVDETMGFMTAAGLTVDHPIMTTTDFWTSHECLLLPYEQALTREDSTSGLYYDCSAHMIWVGERTRQLDGAHVEFLRGIANPLGIKVSHKMDPNELVKLIDILNPQNRPGRITVIARMGADN…
		S.tuberosum_400028340	-	MALSNTSSLSSSKSLVQSHLLHNPLPQPRFSLFPTTQHGRRHPISAVHAAEPSKTAVKQGKWSLDSWKTKKALQLPAYPDEKELESVLKTLEMNPPLVFAGEARSLEEKLGEAALGKAFLLQGGDCAESFKEFNANNIRDTFRILLQMSVVLMFGGQVPVIKVGRMAGQFAKPRSDPFEEINGVKLPSYKGDNINGDTFDEKSRIPDPHRLIRAYMQSAATLNLLRAFATGGYAAMQRVTEWNLDFVENCEQGDRYQELAHRVDEALGFMAAAGLTVDHPIMSTTDFWTSHECLLLPYEQALTREDSTSGLFYDCSAHMVWVGERTRQLDGAHVEFLRGVANPLGIKVSQKMDPNELIKLIDILNPANKPGRITVIVRMGAENMRVKLSHLVRAVRGAG…
		S.tuberosum_400028339	-	MALPNTFSLSASKSLGNFSSCQPHFSLFPDHRYGRRHRISAVHAAAEQEKWSLGSWKNKKALQLPEYPNEENLEIVLKILESNPPLVFAGEARNLEKKLGEAALGKAFLLQGGDCAESFKEFNANNIRDTFRILLQMSVVLMFGGEVPVIKVGRMAGQFAKPRSDPFEEINGVKLPSYKGDNINGDTFDEKSRIPDPRRLIRAYMQSAATLNLLRAFATGGYAAMQRVTEWNLDFVENSKQGDRYQELAHRVDEALGFMTAAGLTVDHPIMSTIDFWTSHECLLLPYEQALTREDSTSGLFYDCSAHMVWVGERTRQLDGAHVEFLRGVANPLGIKVSQKMDPNELIKLIDILNPANKPGRITVIARMGAENTRVKLPPLVRAVRGAGQTVTWVCDPMH…
Legumes	Lotus japonicus	LotjaGi1g1v0143000.1	LjAldolase1	MAISSTATSLKSLTPQTHSLIPSSTKLNQSPFSRPKPKPGPNSSIFAVHAAEPAKNPVVSTDKPQIPPQPTASTAVRNAGTGKWTVESWKSKKALQLPEYPSQEELDAVLQTLDAFPPIVFAGEARTLEDHLAQAAMGNAFLLQGGDCAESFKEFNANNIRDTFRIILQMSVVMMFGGQMPVIKVGRMAGQFAKPRSDSFEEKNGVKLPSYRGDNINGDTFDLKSRTPDPQRMIRAYCQAAATLNLLRAFATGGYAAMQRVTQWNLDFTQQSEQGDRYRELANRVDEALGFMAAAGLTVDHPIMKTTDFWTSHECLLLPYEQSLTRLDSTSGLYYDCSAHMIWVGERTRQLDGAHVEFLRGVANPLGIKVSDKMDPNELVKLIEILNPQNKAGRITIIT…
		LotjaGi1g1v0239000.1	LjAldolase2	MAVPTSNSLIPTKSLLPTNSLLYSSNNLSQCSFPGKPGLMPKTRPISAVDNSAVSTKKQQPATATTTTREAAKWTVESWKSKKALQLPEYPSQESLDTVLKTLEAFPPIVFAGEARNLEERLGDAALGKAFLLQGGDCAESFKEFNATNIRDTFRVILQMGVVMMFGGQMPVIKVGRMAGQFAKPRSDNFEEREGVKLPSYRGDNINGDAFEEKERIPDPERMIRAYCQSAATLNLLRSFATGGYAAMQRVTQWNLDFTQHREQGDRYIELAHRVDEALGFMGAAGLTVDHPIMKTTDFWTSHECLLLPYEQSLTRLDSTSGLYYDCSAHMVWVGERTRQLDGAHVEFLRGVANPLGIKVSDKMDPNELVRLIEILNPKNKAGRITIITRMGAENMRVK…
		LotjaGi6g1v0351200.1	LjAldolase3	MALATSSSLIAFNLKPSLSTPPQRRRSFVVSSSAASAPISTAWNVESWRQKKAVQLPEYPDQTELDQVLETLSTFPPIVFAGEARSLEEKLAQAAMGNAFLLQGGDCAESFKEFSANNIRDTFRLILQMGVVLMFGGQMPIIKVGRMAGQFAKPRSDAFEEKNGVKLPSYRGDNVNGDTFDAASRIPDPKRMIRAYTQSVATLNLLRAFATGGYAAMQRVNEWNLDFMERSEQGDRYRELAHRVDEALGFMGAAGLTPEHSIMTTTDFWTSHECLLLPYEQALTREDSTSGLHYDCSAHMVWVGERTRQLDGAHVEFLRGVANPLGIKVSDKMVPDELVKLIDILNPKNKPGRITVIVRMGAENMRVKLPHLIRAVRGAGQIVTWVSDPMHGNTIKAPS…
	Phaseolus vulgaris	Phvul.008G176200.1	-	MAISSTSNSLIPTKSLIPQSHPLLPSTNIRPGLKSKPGLAPSIFAVHAAEPAKNPVVSDKPKPQSPPPPAPARAGKWAVDSWKAKKALQLPEYPSKEDLESVLHTLEAFPPIVFAGEARTLEERLGEAALGNAFLLQGGDCAESFKEFNANNIRDTFRIILQMSVVMMFGGQMPVIKVGRMAGQFAKPRSDSFEEKNGVKLPSYRGDNINGDAFNEKSRIPDPQRMIRAYCQAAATLNLLRAFATGGYAAMQRVTQWNLDFTQHSEQGDRYRELANRVDEALGFMAAAGLTVDHPIMKTTEFWTSHECLLLPYEQSLTRLDSTSGLYYDCSAHMLWVGERTRQLDGAHVEFLRGVANPLGIKVSDKMDPNELVKLIEILNSQNKPGRITVITRMGAENM…
		Phvul.009G032300.1	-	MATTAYNSLLPTKSILPTHPLTHSSTTQCYSVPGPKPRPIQSVHAADKPVSVVTDGKQQQPRHEAKWAVDSWKSKKAQQLPEYPNQEKLQEVLKSLETFPPIVFAGEARNLEERLADAAVGNAFLLQGGDCAESFKEFHANNIRDTFRIILQMSVVMMFGGQMPVIKVGRMAGQFAKPRSEQLEEKNGVKLPSYRGDNVNGDAFEEKARIPDPERMIRAYSQSAATLNLLRAFATGGYAAMQRVGQWNLDFTEHSEQGDRYLDFAHRVDETLGFMAAAGLTVEHPIMKTTEFWTSHECLLLPYEQSLTRLDSTSGLYYDCSAHMLWVGERTRQLDGAHVEFLRGVANPLGIKVSDKMDPNELVRLINILNPQNKPGRISVITRMGAENMRVKLPHLIRA…
		Phvul.006G205200.1	-	MALPSSSSSLLTIKLKPCIFGTPRRSVVVRNCAKPAASSISTSWNIDSWRTKKALQLPEYPDANELDQVLQTLSSFPPIVFAGEARNLEEKLGQAAMGNAFLLQGGDCAESFKEFHANNIRDTFRVLLQMGVVLMFGGQMPVIKVGRMAGQFAKPRSDQFEEKNGVKLPSYRGDNVNGDTFDAASRIPDPQRMVRAYCQSVATLNLLRAFATGGYAAMQRVNKWNLDFMEHSEQGDRYRELAHRVDEALGFMNVAGLTSEHPIISTTDFWTSHECLLLPYEQALTREDSTTGLHYDCSAHMLWVGERTRQLDGAHVEFLRGVANPLGIKVSDKMVPDELVKLIHILNPKNKPGRITVIVRMGAENMRVKLPHLIRAVRRAGQIVTWVSDPMHGNTIKAP…
	Aeschynomene evenia	Ae07g19170.1	-	MAISSSNSLIPTKALLPPTNSLTSSTKLYQSTNLSRPGPGPKPRPIVAVHAAEPAKNPVVSEKPAKAAQPAAPARNAGQGKWALDSWKSKRALQLPEYPSQEELESVLRTLDAFPPIVFAGEARSLEERLGEAALGNAFLLQGGDCAESFKEFNANNIRDTFRILLQMGVVLMFGGQMPVIKVGRMAGQFAKPRSDSFEEKNGVKLPSYRGDNVNGDSFDEKSRIPDPQRMIRAYCQAAATLNLLRAFATGGYAAMQRVTQWNLDFTEHSEQGDRYRELAHRVDEALGFMAAAGLTGDHPIMKTTEFWTSHECLLLPYEQSLTRLDSTSGLYYDCSAHMLWVGERTRQLDGAHVEFLRGVANPLGIKVSDKMDPNELVKLIEILNPQNKPGRITVITRM…
		Ae03g12210.1	-	MALSSSHSLSSSSSILNNNTLSHHHHQPSFSFSIPTKHSSPHQPPRSITKRISAVHAADKPSAAATAAVPTSAATKWSVESWKSKKALQLPEYPDKDDLETVLRTIESFPPIVFAGEARSLEERLAEAAMGKAFLLQGGDCAESFKEFSGNNIRDTFRVLLQMGAVLMFGGQMPVVKVGRMAGQFAKPRSDPYEEINGVKLPSYKGDNINGDAFDEKSRIPDPNRMIRAYCQSAATLNLLRSFATGGYAAMQRVTQWNLDFAEHSEQGDRYHELANRVDEALGFMAAAGLTLDHPQMTSTEFWTSHECLLLPYEQSLTRLDSTSGLYYDCSAHLLWVGERTRQLDGAHVEFLRGIANPLGIKVSNKMDPNELVKLIEILNPHNKPGRITIIVRMGAENL…
		Ae04g07950.1	-	MALASSSLITFKPTLFSLTPLQPRRSVVVANSVDPTKSASATAAPVPTSWKLDSWTEKKALQLPEYPDQNALGQVLETLESFPPIVFAGEARSLEEKLGQAAMGNAFLLQGGDCAESFKEFNANNIRDTFRVILQMSVVLMFGGQMPVIKVGRMAGQFAKPRSDPFEEKNGVKLPSYRGDNVNADAFDSASRIPDPQRMIRAYCQSVATLNLLRAFATGGYAAMQRVNLWNLDFMEHIAEKEYISGNEIRYRELAHRVDEAIGFMSAAGLTSEHPIMTTTDFWTSHECLLLPYEQALTREDSTSGLHYDCSAHMLWVGERTRQLDGAHVEFLRGVANPLGIKVSDKMDPNELVKLIDILNPKNKPGRITVIVRMGAENMRVKLPHLIRAVRRAGQIVTW…
	Cicer arietinum	Ca_26493	-	MSLSSTSNSLIPTKSLIHHSHSHSTKPNQSSFPIGPKPNNHSILAVHAAEPAKNPVVTDKPSKPQTTTIPRNAGSGKWNIESWKSKKALQLPDYPNQEELDSVLKTLDAFPPIVFAGEARTLEEHLGEAAMGNAFLLQGGDCAESFKEFHANNIRDTFRIILQMSVVMMFGGQMPVIKVGRMAGQFAKPRSDSFEEKNGVKLPSYRGDNINGDTFDEKSRTPDPQRMIRAYCQAAATLNLLRAFATGGYAAMQRVTQWNLDFTEQSEQGDRYRELANRVDEALGFMAAAGLTVDHPIMRTTDFWTSHECLLLPYEQSLTRLDSTSGLYYDCSAHMLWVGERTRQLDGAHVEFLRGVANPLGIKVSDKMDPNELVKLIEILNPQNKPGRITIITRMGAEN…
		Ca_00137	-	MALSSTSLIRLTPSPLIHHHHHRRRSVIFASSTEGSNSTATSSQLTSNTTWKIDSWKTKKALQLPEYPDQNEFHQVLQTLSTFPPIVFAGEARILEEKLAQASMGNAFLLQGGDCAESFKEFSANYIRDTFRVILQMGVVLMFGAQMPVIKVGRMAGQFAKPRSDPFEEKNGVKLPSYRGDNVNGDAFDAASRTPDPQRMVRAYLQSVATLNLLRSFATGGYAAMQRVNQWNLDFMERSEQGDRYRELAHRVDEALGFMSCAGLTPDHPIMATTNFWTSHECLLLPYEQALTREDSTSGLYYDCSAHMLWVGERTRQLDGAHVEFLRGVANPLGIKVSDKMDPNELVKLIDILNPKNKAGRITVIVRMGAENMRVKLPHLIRAVRRAGQIVTWVSDPMH…
	Medicago truncatula	Medtr5g064500.1	-	MSLSSTSSTSLIPTKSLLQPTKPNPPSFPIGLKPMPKPKPGSILAVHAAEPAKNPVLTEKPSKPQPTTIPRNASTKWTIDSWKSKKALQLPEYPSQEDLEAVLKTLDAFPPIVFAGEARTLEEHLGEAAMGNAFLLQGGDCAESFKEFNANNIRDTFRIILQMSVVMMFGGQMPVIKVGRMAGQFAKPRSDNFEEKNGVKLPSYRGDNINGDAFDEKSRTPDPQRMIRAYCQAAATLNLLRAFATGGYAAMQRVTQWNLDFTEQSEQGDRYRELANRVDEALGFMAAAGLTVDHPIMRTTDFWTSHECLLLPYEQSLTRLDSTSGLYYDCSAHMIWVGERTRQLDGAHVEFLRGVANPLGIKVSDKMDPNELVKLIEILNPQNKPGRITIITRMGAENM…
		Medtr2g009080.1	-	MSAISASLIGFTPSLSIPHPPRHHQRRSITVPNSSSSDAKNSVATTSPLSTTPWNIDSWRKKKALQLPEYPDQEQLDEVLQTLSSFPPIVFAGEARNLEDKLSQASMGNAFLLMGGDCAESFKEFSANNIRDTFRVILQMGVVLMFGAQMPVIKVGRMAGQFAKPRSDSFEEKNGVKLPSYRGDNVNGDAFDAASRIPDPQRMVRAYCQSVATLNLLRAFATGGYAAMQRVNQWNLDFMEQSEQGDRYRELAHRVDEALGFMSVAGITSDHPIMTTTDFWTSHECLLLPYEQALTREDSTSGLHYDCSAHMLWVGERTRQLDGAHVEFLRGVANPLGIKVSDKMDPKELVKLIDILNPNNKPGRITVIVRMGAENMRVKLPHLIRAVRNAGQIVAWVSD…
	Glycirrhiza uralensis	Glyur002391s00040854.1	-	MASNSLIPTKSLIPQTKTHSLIPSAKLINHSXFPTTGSRPKPRPTPSIVAVHAAEPAKNPVVTDKPPKAQPTAAPRNAGPGKWVIDSWKSKKALQLPEYPSQEELESVLRTLEDFPPIVFAGEARTLEERLGEAAMGNAFLLQGGDCAESFKEFNANNIRDTFRIILQMSVVGRMAGQFAKPRSDNFEEKNGVKLPSYRGDNINGDSFDEKSRTPDPQRMIRAYCQAAATLNLLRAFATGGYAAMQRVTQWNMDFTEHSEQGDRYRELANRVDEALGFMAAAGLTVDHPIMKTTEFWTSHECLLLPYEQSLTRLDSTSGLYYDCSAHMIWVGERTRQLDGAHVEFLRGVANPLGIKVSDKMDPNELVKLIEILNPQNKPGRITVITRMGAENMRVKLPH…
		Glyur000136s00007934.1	-	MAVACSSSQIVIGLARSRSTPLLQRRRSVVVASSAEASKSTAATSAPISSSSXNWRVDSWRGKKALQLPEYPDQNEVDQVLETLSSFPPIVFAGEARSLEEKLAQASMGNAFLLQGGDCAESFKEFNANNIRDTFRLILQMGVVLMFGGQMPVIKVGRMAGQFAKPRSDQFEEKNGVKLPSYRGDNVNGDAFDAASRIPDPQRMIRAYCQSVATLNLLRAFATGGYAAMQRVNQWNLDFMERSEQGDRYRELAHRVDEALGFMSASGLTSEHPIMTTTDFWTSHECLLLPYEQSLTREDSTSGLHYDCSAHMLWVGERTRQLDGAHVEFLRGVANPLGIKVSDKMVPDELVRLIDILNPKNKPGRITVIXRMGAENMRVKLPHLIRAVRRAGQIVTWVS…
		Glyur000099s00014956.1	-	MEKIPEMTIHAADPXKTSLTAAKPANSAAAGKWSVDSWKSKKALQLPEYPDKDELASVLQTIESFPPIVFAGEARSLEERLADAAMGNAFLLQGGDCAESFKEFSANHIRDTFRVILQMGAVLMFGGQMPVIKPRSDPFEELNGVKLPSYKGDNINGDAFDEKSRIPDPHRMVRAYSQSAATLNLLRAFAKGGYAAMQRVTQWNLDFVEHGEQGDRYQELANRVDEALGFMAAAGLTLDHPIMKSTEFWTSHECLLLPYEQSLTRLDSTSGLYYDCSAHLLWVGERTRQLDGAHVEFLRGIANPLGIKVSNKMDPTELVNLIEILNPQNKPGRMTIIVRMGAENLRVKLPHLIRAVRRSGQIVTWVCDPCHGNTIKAPCGLKTRPFDAILNVTECIGGS…
