## Supplementary material for "Aromatic amino acid biosynthesis by a *Lotus* Aldolase impacts root hair development and symbiotic associations": Table S2

### Sheet: DEG (Log2FC >2) in Lotus roots
Gene	Annotation	baseMean	log2FC_R7A_24hDR	padj_R7A_24	log2FC_R7A3d_DM	padj_R7A3d	log2FC_IRBG3d_vs_mock	padj_IRBG3d_vs_mock	log2FC_5dIRBG_vsmock	padj_5dIRBG_vsmock	log2FC_10dIRBG_vsmock	padj_10dIRBG_vsmock
LotjaGi1g1v0078400_LC	Bifunctional enzyme IspD/IspF	265.977	0.172582	0.932993	-0.0186974	0.999987	0.0840058	0.99991	-1.9387	0.377322	2.76091	0.248438
LotjaGi1g1v0084200_LC	Protein translocase subunit SecA	52.1388	0.0140893	0.979024	-0.0724202	0.999987	-2.2749	0.99991	-3.72943	0.0179742	2.02384	0.389765
LotjaGi1g1v0089200	Expansin	455.726	1.47136	6.04387e-07	1.77192	3.33346e-09	1.30173	8.51135e-06	2.23331	1.26173e-18	2.44042	1.76321e-22
LotjaGi1g1v0128100	Response to low sulfur 1 protein	174.155	1.82569	0.110489	0.109747	0.999987	0.912783	0.99991	2.09296	0.18342	1.37948	0.267711
LotjaGi1g1v0143000	Phospho-2-dehydro-3-deoxyheptonate aldolase	39163	-0.177473	0.902187	0.121059	0.999987	0.0598614	0.99991	2.01727	0.0349373	0.653447	0.53934
LotjaGi1g1v0440900	Vacuolar cation/proton exchanger, putative	626.473	1.67053	0.0123906	1.65985	0.0622885	1.5098	0.0620869	1.72312	0.00635805	2.63336	3.40743e-07
LotjaGi1g1v0503200	NAD(P)H-quinone oxidoreductase subunit 2, chloroplastic	368.113	-1.23697	0.541785	1.73061	0.999987	-0.144711	0.99991	4.43197	0.00333871	0.546452	0.808726
LotjaGi1g1v0548700_LC	Coiled-coil domain-containing protein 70	170.665	0.109153	0.713354	0.194208	0.999987	-1.36437	0.99991	-0.296153	0.931107	2.02959	0.384826
LotjaGi1g1v0550400	Cytochrome P450 family protein	115.778	0.169156	0.828002	0.502094	0.999987	0.309888	0.99991	1.80415	0.000415321	2.27225	3.30832e-06
LotjaGi1g1v0606300	BURP domain protein RD22	99.2002	-1.07603	0.757042	1.81712	0.999987	5.52581	0.238044	2.376	0.463355	-1.26796	0.629233
LotjaGi1g1v0606700_LC	Cell division cycle 5-related protein	265.108	1.46234	2.14497e-07	-0.180506	0.999987	-1.02418	0.99991	-0.277295	0.921371	2.3222	0.295103
LotjaGi1g1v0685900_LC	Aquaporin	1610.63	-1.40877	0.380434	-0.327989	0.999987	0.282674	0.99991	-0.493945	0.875716	2.07	0.312932
LotjaGi2g1v0012600_LC	Zinc finger protein, putative	154.759	0.79932	0.684079	2.22841	0.855015	-0.160901	0.99991	4.35057	0.000940527	0.53681	0.789795
LotjaGi2g1v0033200	Senescence-associated protein	390.93	2.01797	0.673364	1.61217	0.999987	-5.05128	0.99991	1.43819	0.863616	4.67543	0.302525
LotjaGi2g1v0041100_LC	Phthiocerol synthesis polyketide synthase type I PpsD	14186.8	2.24473	0.541058	2.42447	0.999987	1.82179	0.99991	4.96211	0.167981	1.13656	0.762932
LotjaGi2g1v0042100	Structural polyprotein	58.3308	0.362443	0.942152	2.70541	0.999987	-0.645724	0.99991	3.99148	0.216279	1.56256	0.599144
LotjaGi2g1v0057800_LC	Retrovirus-related Pol polyprotein from transposon 17.6	71.207	0.755362	0.199826	0.406404	0.999987	0.628849	0.99991	-0.967704	0.727373	2.66385	0.219051
LotjaGi2g1v0157600	Cytochrome P450 family protein	57.5953	1.98169	0.00941945	-0.0946818	0.999987	2.03944	0.023092	1.79769	0.0522351	1.72484	0.0365376
LotjaGi2g1v0207000_LC	30S ribosomal protein S7, chloroplastic	134.824	0.23211	0.931346	1.56935	0.999987	-0.181442	0.99991	4.02026	0.00689028	0.634391	0.755267
LotjaGi2g1v0235400	Terpene cyclase/mutase family member	1792.68	-0.209818	0.929358	-2.87056	0.297453	-1.72385	0.99991	2.59606	0.13322	0.142006	0.951108
LotjaGi2g1v0280900	50S ribosomal protein L2, chloroplastic	88.7806	-2.31006	0.386609	1.48078	0.999987	-0.955562	0.99991	4.39782	0.00895649	0.574495	0.807542
LotjaGi2g1v0281000	Photosystem II protein D1	2518.72	0.54127	0.781236	1.40867	0.999987	-0.200604	0.99991	3.12039	0.0440659	0.730449	0.690761
LotjaGi2g1v0336200_LC	Retrovirus-related Pol polyprotein from transposon TNT 1-94	169.062	0.79405	0.432624	0.555803	0.999987	-0.315621	0.99991	2.01479	0.0421509	-0.00207494	0.998887
LotjaGi2g1v0405900	GH3.3	738.11	1.71711	0.000492803	0.686842	0.999987	0.96329	0.483825	2.07166	3.50355e-06	2.31572	6.81079e-08
LotjaGi2g1v0429400	Anthocyanidin synthase	101.211	0.0836123	0.963045	-2.85548	0.267165	-0.0334472	0.99991	2.59279	0.0863116	0.878718	0.541128
LotjaGi3g1v0031700_LC	GDSL esterase/lipase	60.0633	0.362443	0.932278	1.30473	0.999987	-0.129552	0.99991	2.88806	0.0965467	0.500948	0.808677
LotjaGi3g1v0031800	NAD(P)H-quinone oxidoreductase subunit H, chloroplastic	513.786	1.40679	0.262042	0.96902	0.999987	-0.113425	0.99991	2.79493	0.0150409	0.62033	0.665036
LotjaGi3g1v0078100	Late embryogenesis abundant protein-related	1567.24	1.4615	0.00204136	0.320092	0.999987	1.65557	0.000410211	1.87813	9.94944e-06	2.27988	8.19218e-09
LotjaGi3g1v0103100	Monoterpene synthase	104.144	-0.0828621	0.931598	1.02202	0.598407	2.06317	0.00383918	-0.521829	0.623923	0.643658	0.384826
LotjaGi3g1v0152100	Non-specific lipid-transfer protein	53.192	-5.63415	0.00191014	-2.31626	0.530746	-0.537719	0.99991	2.03385	0.208216	-0.486438	0.768637
LotjaGi3g1v0187200	Aspartic proteinase	52.0025	-0.403874	0.782472	-1.13987	0.999987	0.623143	0.99991	3.01219	0.0148311	0.876764	0.483554
LotjaGi3g1v0268300_LC	Phthiocerol synthesis polyketide synthase type I PpsD	52.6935	2.43844	0.698694	3.58058	0.999987	-1.70047	0.99991	22.9109	1.11982e-08	1.67682	0.809627
LotjaGi3g1v0372200_LC	Acid phosphatase 1	97.2588	0.240331	0.926667	0.518862	0.999987	1.70464	0.99991	3.85891	0.0546051	2.5498	0.100607
LotjaGi3g1v0372400	Acid phosphatase-like protein 1	455.04	-0.231723	0.876591	0.543973	0.999987	0.781474	0.99991	2.9593	0.000857519	2.22808	0.0186698
LotjaGi3g1v0432000_LC	3-amino-4-hydroxybenzoic acid synthase	220.496	1.11222	0.123267	0.00920351	0.999987	-0.737365	0.99991	-0.87689	0.558318	2.16257	0.260442
LotjaGi3g1v0436000	Arginase	1503.38	0.250115	0.770956	-0.124719	0.999987	1.0284	0.703037	2.58477	3.25759e-07	1.70768	0.00337881
LotjaGi3g1v0482600_LC	Carboxypeptidase	736.454	1.89883	0.208641	2.12499	0.792951	-0.375864	0.99991	3.77066	0.00376359	0.652994	0.71638
LotjaGi3g1v0482700	S-adenosyl-L-methionine-dependent methyltransferases superfamily protein	348.149	1.39196	0.638997	2.20029	0.999987	-0.323953	0.99991	2.35408	0.523196	3.92003	0.112976
LotjaGi3g1v0482800_LC	S-adenosyl-L-methionine-dependent methyltransferases superfamily protein	92.0581	0.362443	0.936404	2.18852	0.999987	1.05879	0.99991	4.77113	0.13075	1.77538	0.461716
LotjaGi3g1v0483000_LC	Imp biosynthesis protein	138.724	-1.56159	0.624724	2.1912	0.986055	-0.651499	0.99991	4.02121	0.0160412	0.412561	0.863874
LotjaGi3g1v0493300	F-box and associated interaction domains-containing protein	1443.73	1.56957	0.268463	0.311586	0.999987	0.507422	0.99991	0.0296131	0.99699	4.3706	0.0566064
LotjaGi4g1v0013200_LC	Senescence-associated protein	51.1702	0.362443	0.940562	2.24632	0.999987	-0.566426	0.99991	3.02015	0.511224	3.00813	0.358668
LotjaGi4g1v0132500_LC	transcription regulator NOT2/NOT3/NOT5 family protein	68.2701	0.373836	0.15667	-0.0494122	0.999987	0.147142	0.99991	-1.53345	0.648559	2.32328	0.290463
LotjaGi4g1v0217200	Subtilisin-like protease	567.274	0.441014	0.551949	-0.258334	0.999987	1.49297	0.0513299	2.92099	2.25818e-09	0.998456	0.122138
LotjaGi4g1v0283300	Sugar transporter, putative	74.4115	-0.0614432	0.942039	1.10846	0.332991	-0.408271	0.99991	0.644394	0.621488	2.51372	0.0607767
LotjaGi4g1v0285800	Glycerophosphoryl diester phosphodiesterase family protein	164.98	0.237574	0.308929	0.302649	0.80521	0.115763	0.99991	3.0085	0.239685	1.64173	0.470134
LotjaGi4g1v0331000	Flavonoid 3'-hydroxylase	53.1659	0.585578	0.612686	0.277845	0.999987	1.64768	0.99991	3.03396	0.00239869	0.304242	0.824554
LotjaGi5g1v0013800	Dihydroflavonol 4-reductase	51.6119	0.803722	0.622243	0.0932899	0.999987	2.63925	0.99991	4.02051	0.0304339	1.25045	0.407569
LotjaGi5g1v0020500_LC	multidrug resistance-associated protein 1	1600.12	0.0546851	0.979536	0.457998	0.999987	-0.661137	0.99991	-2.1932	0.376361	2.79067	0.270733
LotjaGi5g1v0122400	tRNA 5-methylaminomethyl-2-thiouridine biosynthesis bifunctional protein MnmC	4497.32	1.86199	0.34021	2.23671	0.999987	-0.504184	0.99991	4.26654	0.0205839	0.840996	0.719743
LotjaGi5g1v0122700	Cleavage and polyadenylation specificity factor (CPSF) A subunit protein	3244.74	0.791864	0.727029	2.30844	0.999987	-0.191244	0.99991	3.60659	0.0655559	0.732502	0.753271
LotjaGi5g1v0199300_LC	Protease 2	1244.61	0.362443	0.933722	4.2613	0.542502	-0.0505963	0.99991	4.26557	0.00606559	0.930484	0.643211
LotjaGi5g1v0223400	50S ribosomal protein L2, chloroplastic	276.57	1.50188	0.40769	0.950619	0.999987	-0.198222	0.99991	4.20958	0.00702768	0.422244	0.859078
LotjaGi5g1v0223800_LC	Cytochrome b6-f complex subunit 4	272.163	0.362443	0.933494	2.19474	0.966386	-0.301925	0.99991	4.11941	0.0102253	1.13672	0.549653
LotjaGi6g1v0038100_LC	Ribosomal protein	1830.26	0.745705	0.724336	-0.0471219	0.999987	0.533366	0.99991	4.62913	0.0948494	-1.97609	0.272941
LotjaGi6g1v0065100	Cyclin-B1-5	54.1318	1.07512	0.6249	1.52051	0.999987	-0.413431	0.99991	3.68261	0.000482327	0.409018	0.803039
LotjaGi6g1v0104200	2-oxoglutarate (2OG) and Fe(II)-dependent oxygenase superfamily protein, putative	115.796	0.237469	0.765941	1.83682	0.00643366	2.88595	9.06961e-07	4.12109	3.85642e-15	3.00912	1.46171e-10
LotjaGi6g1v0187300	Flavonoid 3'-hydroxylase	86.374	0.430707	0.864763	-4.34877	0.332991	0.00852761	0.99991	4.77358	0.0205839	1.57469	0.408127
LotjaGi6g1v0247900	2-oxoglutarate (2OG) and Fe(II)-dependent oxygenase superfamily protein	438.58	0.535607	0.768565	-1.18593	0.999987	0.542254	0.99991	2.21198	0.226827	0.494475	0.794611
LotjaGi6g1v0265400_LC	Ribosomal RNA small subunit methyltransferase A	98.0962	0.727444	3.11099e-06	0.00385738	0.999987	-0.804325	0.99991	1.24735	0.743657	2.02439	0.384891
LotjaGi6g1v0322400	Cysteine protease	112.397	-0.604361	0.685607	-0.942252	0.999987	1.05272	0.99991	2.50053	0.0737248	0.703454	0.630083
